# A virus-specific monocyte inflammatory phenotype is induced by SARS-CoV2 at the immune-epithelial interface

**DOI:** 10.1101/2021.09.29.462202

**Authors:** Juliette Leon, Daniel A. Michelson, Judith Olejnik, Kaitavjeet Chowdhary, Hyung Suk Oh, Adam J. Hume, Silvia Galván-Peña, Yangyang Zhu, Felicia Chen, Brinda Vijaykumar, Liang Yang, Elena Crestani, Lael M. Yonker, David M. Knipe, Elke Mühlberger, Christophe Benoist

## Abstract

Infection by SARS-CoV2 provokes a potentially fatal pneumonia with multiorgan failure, and high systemic inflammation. To gain mechanistic insight and ferret out the root of this immune dysregulation, we modeled by *in vitro* co-culture the interactions between infected epithelial cells and immunocytes. A strong response was induced in monocytes and B cells, with a SARS-CoV2-specific inflammatory gene cluster distinct from that seen in influenza-A or Ebola virus-infected co-cultures, and which reproduced deviations reported in blood or lung myeloid cells from COVID-19 patients. A substantial fraction of the effect could be reproduced after individual transfection of several SARS-CoV2 proteins (Spike and some non-structural proteins), mediated by soluble factors, but not via transcriptional induction. This response was greatly muted in monocytes from healthy children, perhaps a clue to the age-dependency of COVID-19. These results suggest that the inflammatory malfunction in COVID-19 is rooted in the earliest perturbations that SARS-CoV2 induces in epithelia.
