## Supplementary material for "A virus-specific monocyte inflammatory phenotype is induced by SARS-CoV2 at the immune-epithelial interface": Table S1

### Sheet: CoV2 signature
Table S1 : Cov2 signature
Up signature	Down signature
ABHD17C	AAAS
ABTB2	ABI3
AC004130.2	AC004921.1
AC007991.2	AC009974.2
AC069528.2	AC090559.1
AC092910.3	AC132812.1
ACOD1	ACER3
ADAM19	ACP5
ADM	ADAM28
AL021707.6	AHRR
AMMECR1L	AIF1
ARL5B	AKR1E2
ATP10A	AL135818.1
BCL2L14	ALDH1A1
C1QTNF1	ALOX5
CCL4	ANKRD44
CCL5	ANO10
CHROMR	APOL4
CSRNP1	ARHGAP18
CSRNP2	ARHGAP22
DCP1A	ARHGAP26
DNAAF1	ARHGAP9
ELMO2	ARHGDIB
EOGT	ARL11
FCAMR	ARRDC2
FERMT2	ASAH1
GJB2	ATP6V0A1
HAPLN3	B3GNT5
HDAC7	BLVRB
HEG1	C1orf54
HES6	C3AR1
HEY1	C5AR1
HSH2D	CALHM2
HSPA1A	CAPN7
IL27	CCL24
IL36RN	CCR2
INSIG1	CCR5AS
METRNL	CD14
NFIL3	CD180
NIPA1	CD300LF
NKX3-1	CD36
NOCT	CD52
NT5C3A	CD79B
OPTN	CD84
PANX1	CDCP1
PDSS1	CIITA
PI4K2B	CLCN7
PPP3CC	CLEC10A
RGS16	CLEC4D
RIPK1	CLEC4E
RYBP	CLEC5A
SIGLEC1	CLEC7A
SLC16A10	CMIP
SLC38A5	CMKLR1
SLC7A5	CNPY3
SLFN5	CREBL2
SPTLC2	CSF1R
SSTR2	CTSD
TMEM54	CXCL16
TNFRSF21	CXCR4
TP53BP2	CYB561A3
TRIP10	CYBB
YBX3	CYP27A1
YEATS2	DAGLA
ZBTB43	DAP
ZC3H12A	DCLRE1C
ADAR	DOCK2
ANKRD22	DOK2
BATF2	DPYD
BLVRA	EEPD1
CASP5	EGR2
CCND2	EHD3
CMTR1	ENG
CNP	EVI2A
CREM	EVI2B
DDX60	FAM20C
DRAP1	FBP1
DTX3L	FCAR
DUSP5	FCER2
DYNLT1	FCGR3A
EPSTI1	FCGRT
FAS	FCRL6
GCH1	FGL2
IFI35	FOS
IFIT5	FPR3
IL15RA	FUCA1
IL4R	G6PD
KLF6	GAPT
LAMP3	GAS2L3
LGALS3BP	GAS7
LILRA5	GIMAP8
LIMK2	GLB1L
MAP3K8	GLCE
MNDA	GLIPR1
MOV10	GPAT3
MT2A	GPNMB
NMI	GPR35
PARP12	GPR68
PARP14	GSAP
PARP9	GSK3A
PGAP1	GSN
PHF11	HBEGF
PLAC8	HEBP1
PLSCR1	HEXB
PML	HLA-DMA
PTPN2	HLA-DMB
RGS1	HLA-DOA
RNF144B	HLA-DPA1
RTP4	HLA-DPB1
SAMD9L	HLA-DQA1
SCLT1	HLA-DQB1
SOCS3	HLA-DRA
SP100	HLA-DRB1
SP110	HLA-DRB5
STAT2	HLA-DRB6
STOM	HPCAL1
TDRD7	HSD3B7
TOR1B	HVCN1
TRIM22	IFFO1
TRIM25	IGFLR1
TRIM5	IGHD
UBA7	IGSF6
WDFY1	IL13RA1
XRN1	IL16
AC007384.1	IL27RA
ACOT4	INPP4A
ADARB1	ITGAM
ADRB2	ITGAX
APCDD1	ITGB2
CCL19	JAML
CEMIP2	KCNAB2
CFB	KCNE3
CPD	KCNJ15
CYB5R2	KIAA0930
CYTOR	LACC1
DUSP4	LIMK1
DYRK3	LINC00937
EBF4	LINC00996
ELL2	LMNA
ELOVL7	LPAR1
ENPP4	LPAR6
EXT1	LPXN
FAM20A	LRP1
HAS1	LRRC8C
HILPDA	LRRK2
HUWE1	LSP1
ID2	LST1
IL12RB2	LTA4H
IL1R1	LYZ
IL2RA	MAN2B1
IL36G	MBNL2
ITPKB	MCEMP1
LINC00884	MCOLN1
LINC01303	MILR1
LINC02605	MITF
MAPKAPK2	MKNK1
MFHAS1	MMP9
MTND5P32	MPEG1
MVB12B	MPP1
NR4A3	MRC1
PI3	NAGA
PPA1	NCF1
PTGS2	NCF1C
RAB33A	NCF2
RBM43	NCKAP1L
SLAMF1	NEK6
SLC22A1	NFAM1
SLCO4A1	NHLRC2
SOS1	NLN
SPATA13	NPL
STAT4	NRROS
STEAP1B	OLR1
STRIP2	P2RY6
SYTL3	P3H2
TFRC	PAK1
TMCC2	PAPSS1
TMEM44	PARVG
TNK2	PDLIM7
TRAF3IP2	PID1
VNN3	PIR
ZBTB32	PLA2G7
ZBTB38	PLAU
ZNF654	PLBD1
CD38	PLCB2
CHI3L2	PLCD1
CMPK2	PLD3
DDX58	PLXDC2
DHX58	PPM1M
DLL1	PPP3CA
EIF2AK2	PPT1
GZMB	PRCP
HELZ2	PSTPIP2
HERC5	PTAFR
HERC6	PTGER2
IFI27	PXK
IFI44	PYCARD
IFI44L	QPCT
IFI6	RAB7B
IFIH1	RASAL1
IFIT1	RBL2
IFIT2	RCBTB2
IFIT3	RGS14
IFITM1	RNASE6
IFITM2	RTN1
IFITM3	S100A4
IL1RN	SCPEP1
IL6	SCRN3
IRF7	SELPLG
ISG15	SEMA4A
ISG20	SEMA6B
LY6E	SGK1
MASTL	SH3TC1
MX1	SIRPB1
MX2	SLAMF8
NCOA7	SLC16A6
OAS1	SLC23A2
OAS2	SLC25A16
OAS3	SLC37A2
OASL	SLC38A6
PNPT1	SLC66A3
PPM1K	SMIM25
PRF1	SNX29
RSAD2	SPG21
SAMD9	SRRD
SIDT1	ST3GAL6
SOCS1	STAB1
SPATS2L	STEAP4
TRIM14	TBXAS1
USP18	TCL1A
ZNFX1	TDRD6
AC026310.2	TEAD1
AC083837.1	TGFBI
AC084871.4	THBS1
ADGRE1	TLR5
ANKLE2	TM6SF1
APOBEC3G	TMEM138
ARNT2	TMEM170B
ATL3	TMEM176A
B4GALT5	TMEM176B
BAALC	TMEM79
BAALC-AS1	TTYH3
BASP1	VAV3
BAZ1A	ZFP36L2
BCL6	ZNF385A
BMPR2	ZNF568
C1orf21	ZNF577
CCL3
CCL4L2
CD274
CD300H
CD59
CD8A
CEMIP
CFLAR
CHSY1
CREG1
CYP27B1
DDX60L
DUSP2
EHD1
ELK1
ELL
ETV3
FFAR2
FIGNL1
FMNL2
FNIP2
FOSL2
GAB2
GPR137B
GRAMD1A
IL10
IL7R
ITGB8
LDLRAD3
MIR3945HG
NPTN
NPTN-IT1
PFKFB3
PIM3
PTPN1
PTX3
RAB8B
RIN2
RNF19B
RRAGC
SCN1B
SEMA4B
SERPINB7
SERPINB9P1
SHFL
SMIM3
SMPDL3A
SMS
SNX9
SPSB1
SRGAP2
ST3GAL2
TBC1D22B
TCF7L2
TNF
TNFAIP6
TNIP3
TUBB2A
UGCG
VAC14-AS1
Z95118.2
ABI1
AC005083.1
AC005224.2
AC016831.1
AC016831.6
AC066616.2
ACP3
ACSL4
ADA
ADGRE2
AK2
AL162253.2
ANO6
ANXA1
ANXA6
AQP9
ATP13A3
AZIN1
BATF
BCAT1
BCL2A1
BHLHE40
BIRC3
CCL20
CCL22
CCR7
CD163
CD200
CD300E
CD48
CD93
CHST2
CLIC4
CPM
CSTA
CYRIA
DENND5A
EBI3
ERGIC1
ERO1A
ERO1B
FPR2
FSD1L
FXYD6
GNB4
GPR132
GTDC1
HIF1A
HIVEP2
HLX
HMGN2P46
HRH2
IL1B
JAK3
KCNJ2
KCTD12
LINC01705
LSS
LY75
MALAT1
MAOA
MAP3K5
MCOLN2
MEFV
MICALL1
MTCO3P23
MTCYBP23
MTND3P12
MYO1G
NABP1
NAMPT
NAMPTP1
NAV1
NIPAL4
NMRK1
NOD1
OGFRL1
PAG1
PAPSS2
PGS1
PIK3AP1
PLD1
PLEKHA2
PLGRKT
PNPLA8
PNRC1
PPP1R15B
PTGIR
RAB29
RAPGEF2
RASSF3
RASSF4
RNF213
SERPINB1
SERPINB9
SH3PXD2B
SLAMF7
SLC11A2
SLC25A37
SLC30A4
SLC39A11
SOD2
STAT3
STEAP3
STK3
SVIL
TGFA
TICAM1
TIMP1
TMEM50A
TNFRSF1B
TNFRSF8
TNIP1
TRAF1
TSPAN33
TXN
USP12
VAC14
VNN2
WSB1
ZFP36
ZHX2
