## Supplementary material for "A virus-specific monocyte inflammatory phenotype is induced by SARS-CoV2 at the immune-epithelial interface": Table S3

### Sheet: Sheet1
Table S3 : Donor information and viral reads among the different samples and conditions
Viral reads in monocytes cocultured with Infected Caco-2		Note: only samples which passed the RNAseq QC are shown
									SARS-CoV-2 reads			IAV reads			EBOV reads
RNAseq sample ID	Setting	PBMC Donor ID	Donor group	Age donor	Sex donor	Infection	Experiment	MOI	N	ORF1AB	S	HA	M2	NP	GP	NP2	VP35
CD14p.coculture.SARSCOV2.CACO#1	SARS-CoV-2	M65_1128	adult	65	male	CoV2	2	10	1227	1449	351
CD14p.coculture.SARSCOV2.CACO#3	SARS-CoV-2	AC_3047912	adult	21	female	CoV2	2	10	14423	6735	1377
CD14p.coculture.SARSCOV2.CACO#4	SARS-CoV-2	AC_3043650	adult	37	female	CoV2	2	10	1022	931	130
CD14p.coculture.SARSCOV2.CACO#5	SARS-CoV-2	Pedi-105	child	14	male	CoV2	2	10	5757	4057	791
CD14p.coculture.SARSCOV2.CACO#6	SARS-CoV-2	Pedi-106	child	10	male	CoV2	2	10	2708	1204	315
CD14p.coculture.MOCK.NEILD.CACO#1	SARS-CoV-2	M65_1128	adult	65	male	Mock	2		1	4	1
CD14p.coculture.MOCK.NEILD.CACO#2	SARS-CoV-2	AC_3046948	adult	48	male	Mock	2		0	3	0
CD14p.coculture.MOCK.NEILD.CACO#3	SARS-CoV-2	AC_3047912	adult	21	female	Mock	2		2	1	1
CD14p.coculture.MOCK.NEILD.CACO#4	SARS-CoV-2	AC_3043650	adult	37	female	Mock	2		0	2	0
CD14p.coculture.MOCK.NEILD.CACO#5	SARS-CoV-2	Pedi-105	child	14	male	Mock	2		1	4	2
CD14p.coculture.MOCK.NEILD.CACO#6	SARS-CoV-2	Pedi-106	child	10	male	Mock	2		11	14	2
CD14p.coculture.SARSCOV2.CACO_adult#1	SARS-CoV-2	F23_0219	adult	23	female	CoV2	3	10	7231	1915	604
CD14p.coculture.SARSCOV2.CACO_adult#2	SARS-CoV-2	M25_0222	adult	25	male	CoV2	3	10	178	62	19
CD14p.coculture.SARSCOV2.CACO_adult#5	SARS-CoV-2	AC_3047867	adult	28	male	CoV2	3	10	252	72	19
CD14p.coculture.SARSCOV2.CACO_kid#1	SARS-CoV-2	Pedi-W-314	child	4	male	CoV2	3	10	364	57	27
CD14p.coculture.SARSCOV2.CACO_kid#2	SARS-CoV-2	Pedi-W-324	child	4	female	CoV2	3	10	189	70	27
CD14p.coculture.MOCK.sars.CACO_adult#2	SARS-CoV-2	M25_0222	adult	25	male	Mock	3		0	2	0
CD14p.coculture.MOCK.sars.CACO_adult#4	SARS-CoV-2	M35_0204	adult	35	male	Mock	3		0	4	1
CD14p.coculture.MOCK.sars.CACO_adult#5	SARS-CoV-2	AC_3047867	adult	28	male	Mock	3		1	1	0
CD14p.coculture.MOCK.sars.CACO_kid#2	SARS-CoV-2	Pedi-W-324	child	4	female	Mock	3		0	1	0
CD14p.coculture.MOCK.sars.CACO_kid#4	SARS-CoV-2	BCH-ASP227-WP78	child	9	female	Mock	3		0	3	1
CD14p.coculture.FLU.CACO#1	IAV	M65_1128	adult	65	male	IAV	2	15				362867	57170	431511
CD14p.coculture.FLU.CACO#2	IAV	AC_3046948	adult	48	male	IAV	2	15				339343	57531	416496
CD14p.coculture.FLU.CACO#3	IAV	AC_3047912	adult	21	female	IAV	2	15				563743	71918	738265
CD14p.coculture.FLU.CACO#4	IAV	AC_3043650	adult	37	female	IAV	2	15				317101	49868	402865
CD14p.coculture.FLUMOCK.CACO#1	IAV	M65_1128	adult	65	male	Mock	2					0	0	2
CD14p.coculture.FLUMOCK.CACO#2	IAV	AC_3046948	adult	48	male	Mock	2					4	0	8
CD14p.coculture.FLUMOCK.CACO#3	IAV	AC_3047912	adult	21	female	Mock	2					1	0	2
CD14p.coculture.FLUMOCK.CACO#4	IAV	AC_3043650	adult	37	female	Mock	2					0	0	1
CD14p.coculture.FLU.MOI.0.2.CACO_adult#1	IAV	F23_0219	adult	23	female	IAV	3	0.2				189509	41505	432856
CD14p.coculture.FLU.MOI.0.2.CACO_adult#2	IAV	M25_0222	adult	25	male	IAV	3	0.2				133768	24350	241363
CD14p.coculture.FLU.MOI.0.2.CACO_adult#3	IAV	F27_0219	adult	27	female	IAV	3	0.2				105404	23750	190313
CD14p.coculture.FLU.MOI.0.2.CACO_kid#1	IAV	Pedi-W-233	child	4	female	IAV	3	0.2				242455	46905	482302
CD14p.coculture.FLU.MOI.0.2.CACO_kid#2	IAV	BCH-ASP211	child	10	female	IAV	3	0.2				165634	37615	354472
CD14p.coculture.FLU.MOI.0.2.CACO_kid#3	IAV	BCH-ASP230	child	7	male	IAV	3	0.2				182844	49450	476198
CD14p.coculture.MOCK.Flu.CACO_adult#1	IAV	F23_0219	adult	23	female	Mock	3					0	0	4
CD14p.coculture.MOCK.Flu.CACO_adult#2	IAV	M25_0222	adult	25	male	Mock	3					0	0	0
CD14p.coculture.MOCK.Flu.CACO_adult#3	IAV	F27_0219	adult	27	female	Mock	3					1	0	1
CD14p.coculture.MOCK.Flu.CACO_kid#1	IAV	Pedi-W-233	child	4	female	Mock	3					0	0	1
CD14p.coculture.MOCK.Flu.CACO_kid#2	IAV	BCH-ASP211	child	10	female	Mock	3					1	0	1
CD14p.coculture.MOCK.Flu.CACO_kid#3	IAV	BCH-ASP230	child	7	male	Mock	3					0	0	0
CD14p.coculture.FLU.MOI.0.01.CACO_adult#3	IAV	M25_0222	adult	25	male	IAV	3	0.01				7559	5410	17401
CD14p.coculture.FLU.MOI.0.1.CACO_adult#3	IAV	M25_0222	adult	25	male	IAV	3	0.1				117612	16203	264245
CD14p.coculture.FLU.MOI.0.5.CACO_adult#3	IAV	M25_0222	adult	25	male	IAV	3	0.5				246926	41409	506246
CD14p.coculture.EBOV.CACO_adult#1	EBOV	F23_0219	adult	23	female	EBOV	3	10							69278	44503	60690
CD14p.coculture.EBOV.CACO_adult#2	EBOV	M25_0222	adult	25	male	EBOV	3	10							68881	42040	47842
CD14p.coculture.EBOV.CACO_adult#3	EBOV	F27_0219	adult	27	female	EBOV	3	10							35913	18388	22471
CD14p.coculture.EBOV.CACO_adult#4	EBOV	M35_0204	adult	35	male	EBOV	3	10							55382	36364	46635
CD14p.coculture.MOCK.Ebov.CACO_adult#2	EBOV	M25_0222	adult	25	male	Mock	3								17	24	12
CD14p.coculture.MOCK.Ebov.CACO_adult#3	EBOV	F27_0219	adult	27	female	Mock	3								11	15	3
Viral reads in infected Caco-2
									SARS-CoV-2 reads			IAV reads			EBOV reads
RNAseq sample ID		PBMC Donor ID	Donor group	Age donor	Sex donor		Experiment	MOI	N	ORF1AB	S	HA	M2	NP	GP	NP2	VP35
SARSCOV2.CACO#1	SARS-CoV-2	NA	NA	NA	NA	CoV2	2	10	20859	4910	597
SARSCOV2.CACO#2	SARS-CoV-2	NA	NA	NA	NA	CoV2	2	10	28818	5411	889
SARSCOV2.CACO#3	SARS-CoV-2	NA	NA	NA	NA	CoV2	2	10	46341	6540	1060
MOCK.NEILD.CACO#1	SARS-CoV-2	NA	NA	NA	NA	Mock	2		18	14	4
MOCK.NEILD.CACO#2	SARS-CoV-2	NA	NA	NA	NA	Mock	2		13	8	0
MOCK.NEILD.CACO#3	SARS-CoV-2	NA	NA	NA	NA	Mock	2		2	2	0
SARSCOV2.CACO#1	SARS-CoV-2	NA	NA	NA	NA	CoV2	3	10	2136	155	67
SARSCOV2.CACO#2	SARS-CoV-2	NA	NA	NA	NA	CoV2	3	10	4412	553	182
SARSCOV2.CACO#3	SARS-CoV-2	NA	NA	NA	NA	CoV2	3	10	4382	411	134
MOCK.SARS.CACO#1	SARS-CoV-2	NA	NA	NA	NA	Mock	3		0	3	0
MOCK.SARS.CACO#2	SARS-CoV-2	NA	NA	NA	NA	Mock	3		0	0	0
MOCK.SARS.CACO#3	SARS-CoV-2	NA	NA	NA	NA	Mock	3		1	0	0
FLU.CACO#1	IAV	NA	NA	NA	NA	IAV	2	15				398826	56354	795082
FLU.CACO#2	IAV	NA	NA	NA	NA	IAV	2	15				466428	68096	943358
FLU.CACO#3	IAV	NA	NA	NA	NA	IAV	2	15				562081	72670	1029120
MOCK.FLU.CACO#1	IAV	NA	NA	NA	NA	Mock	2					0	0	0
MOCK.FLU.CACO#2	IAV	NA	NA	NA	NA	Mock	2					1	0	1
MOCK.FLU.CACO#3	IAV	NA	NA	NA	NA	Mock	2	15				2	0	2
FLU.CACO.33h.MOI.0.01#1	IAV	NA	NA	NA	NA	IAV	3	0.01				21344	4053	38704
FLU.CACO.33h.MOI.0.01#2	IAV	NA	NA	NA	NA	IAV	3	0.01				17209	2749	28798
FLU.CACO.33h.MOI.0.1#1	IAV	NA	NA	NA	NA	IAV	3	0.1				170824	34403	346983
FLU.CACO.33h.MOI.0.1#2	IAV	NA	NA	NA	NA	IAV	3	0.1				148765	27286	284945
FLU.CACO.33h.MOI.0.2#1	IAV	NA	NA	NA	NA	IAV	3	0.2				177366	33195	359966
FLU.CACO.33h.MOI.0.2#2	IAV	NA	NA	NA	NA	IAV	3	0.2				261137	51268	539881
FLU.CACO.33h.MOI.0.5#1	IAV	NA	NA	NA	NA	IAV	3	0.5				340513	58982	596935
FLU.CACO.33h.MOI.0.5#2	IAV	NA	NA	NA	NA	IAV	3	0.5				465133	85290	791577
MOCK.Flu.CACO#1	IAV	NA	NA	NA	NA	Mock	3					3	0	1
MOCK.Flu.CACO#2	IAV	NA	NA	NA	NA	Mock	3					0	0	0
EBOV.CACO#1	EBOV	NA	NA	NA	NA	EBOV	3	10							10821	11647	13514
EBOV.CACO#2	EBOV	NA	NA	NA	NA	EBOV	3	10							4642	4658	5415
EBOV.CACO#3	EBOV	NA	NA	NA	NA	EBOV	3	10							8776	9027	10385
MOCK.EBOV.CACO#1	EBOV	NA	NA	NA	NA	Mock	3								0	0	0
MOCK.EBOV.CACO#2	EBOV	NA	NA	NA	NA	Mock	3								46	57	59
